# Dilated cardiomyopathy-associated RNA Binding Motif Protein 20 regulates long pre-mRNAs in neurons

**DOI:** 10.1101/2023.12.06.570345

**Authors:** Giulia Di Bartolomei, Raul Ortiz, Dietmar Schreiner, Susanne Falkner, Esther E. Creemers, Peter Scheiffele

## Abstract

Precise coordination of molecular programs and neuronal growth govern the formation, maintenance, and adaptation of neuronal circuits. RNA metabolism has emerged as a key regulatory node of neural development and nervous system pathologies. To uncover cell-type-specific RNA regulators, we systematically investigated expression of RNA recognition motif-containing proteins in the mouse neocortex. Surprisingly, we found RBM20, an alternative splicing regulator associated with dilated cardiomyopathy, to be expressed in cortical parvalbumin interneurons and mitral cells of the olfactory bulb. Genome-wide mapping of RBM20 target mRNAs revealed that neuronal RBM20 binds pre-mRNAs in distal intronic regions. Loss of neuronal RBM20 has only modest impact on alternative splice isoforms but results in a significant reduction in an array of mature mRNAs in the neuronal cytoplasm. This phenotype is particularly pronounced for genes with long introns that encode synaptic proteins. We hypothesize that RBM20 ensures fidelity of pre-mRNA splicing by suppressing non-productive splicing events in long neuronal genes. This work highlights a common requirement for RBM20-dependent transcriptome regulation in cardiomyocytes and neurons and demonstrates that a major genetic risk factor of heart disease impacts neuronal gene expression.
