## Supplementary Table 2 for "Dilated cardiomyopathy-associated RNA Binding Motif Protein 20 regulates long pre-mRNAs in neurons"

### Sheet: GO_CLIP_HR
Analysis Type:	PANTHER Overrepresentation Test (Released 20231017)
Annotation Version and Release Date:	GO Ontology database DOI: 10.5281/zenodo.7942786 Released 2023-01-05
Analyzed List:	list unique genes bound in HR.txt (Mus musculus)
Reference List:	HR	INPUT	GENES.txt (Mus musculus)	There are duplicate IDs in the file. The unique set of IDs will be used.						In brackets, in each column there is the number of genes identified in each gene list.
Test Type:	FISHER
Correction:	BONFERRONI
Bonferroni count:	1436
GO cellular component complete	HR_input_genes.txt (12025)	list unique genes bound in HR.txt (935)	list unique genes bound in HR.txt (expected)	list unique genes bound in HR.txt (over/under)	list unique genes bound in HR.txt (fold Enrichment)	list unique genes bound in HR.txt (P-value)
Unclassified (UNCLASSIFIED)	277	12	21.54	-	0.56	0
myofibril (GO:0030016)	192	67	14.93	+	4.49	9.52e-18
contractile fiber (GO:0043292)	202	67	15.71	+	4.27	8.83e-17
sarcomere (GO:0030017)	171	59	13.3	+	4.44	3.43e-15
I band (GO:0031674)	123	48	9.56	+	5.02	1.1e-13
sarcolemma (GO:0042383)	146	52	11.35	+	4.58	1.26e-13
Z disc (GO:0030018)	113	45	8.79	+	5.12	5.64e-13
supramolecular fiber (GO:0099512)	683	106	53.11	+	2	3.35e-07
supramolecular polymer (GO:0099081)	689	106	53.57	+	1.98	6.2e-07
supramolecular complex (GO:0099080)	965	133	75.03	+	1.77	1.63e-06
A band (GO:0031672)	33	17	2.57	+	6.63	4.9e-05
T-tubule (GO:0030315)	61	22	4.74	+	4.64	8.52e-05
intercalated disc (GO:0014704)	58	20	4.51	+	4.43	0.00061
sarcoplasm (GO:0016528)	84	24	6.53	+	3.67	0.000788
sarcoplasmic reticulum (GO:0016529)	67	21	5.21	+	4.03	0.00115
M band (GO:0031430)	17	10	1.32	+	7.57	0.0142
costamere (GO:0043034)	17	10	1.32	+	7.57	0.0142
dystrophin-associated glycoprotein complex (GO:0016010)	18	10	1.4	+	7.14	0.0207
glycoprotein complex (GO:0090665)	19	10	1.48	+	6.77	0.0295
cell-cell contact zone (GO:0044291)	79	20	6.14	+	3.26	0.031
cytoplasm (GO:0005737)	8307	706	645.91	+	1.09	0.0433

### Sheet: GO_CLIP_OB
Analysis Type:	PANTHER Overrepresentation Test (Released 20231017)
Annotation Version and Release Date:	GO Ontology database DOI: 10.5281/zenodo.7942786 Released 2023-01-05
Analyzed List:	list of unique genes bound in OB.txt (Mus musculus)
Reference List:	OB	INPUT	GENES.txt (Mus musculus)	There are duplicate IDs in the file. The unique set of IDs will be used.					In brackets, in each column there is the number of genes identified in each gene list.
Test Type:	FISHER
Correction:	BONFERRONI
Bonferroni count:	1466
GO cellular component complete	OB_input_genes.txt ((13689)	list of unique genes bound in OB.txt (2665)	list of unique genes bound in OB.txt (expected)	list of unique genes bound in OB.txt (over/under)	list of unique genes bound in OB.txt (fold Enrichment)	list of unique genes bound in OB.txt (P-value)
Unclassified (UNCLASSIFIED)	381	49	74.17	-	0.66	0
cell junction (GO:0030054)	1997	644	388.78	+	1.66	9.24e-29
synapse (GO:0045202)	1489	503	289.88	+	1.74	8.53e-25
postsynapse (GO:0098794)	786	307	153.02	+	2.01	3.71e-21
glutamatergic synapse (GO:0098978)	629	262	122.45	+	2.14	9.26e-21
neuron to neuron synapse (GO:0098984)	432	202	84.1	+	2.4	8.8e-20
neuron projection (GO:0043005)	1320	437	256.98	+	1.7	2.03e-19
plasma membrane (GO:0005886)	3533	938	687.81	+	1.36	2.93e-19
cell periphery (GO:0071944)	3898	1009	758.87	+	1.33	3.22e-18
asymmetric synapse (GO:0032279)	395	185	76.9	+	2.41	4.19e-18
postsynaptic specialization (GO:0099572)	416	191	80.99	+	2.36	5.94e-18
cell projection (GO:0042995)	2193	634	426.94	+	1.48	9.15e-18
somatodendritic compartment (GO:0036477)	985	344	191.76	+	1.79	2.03e-17
postsynaptic density (GO:0014069)	373	175	72.62	+	2.41	5.33e-17
synaptic membrane (GO:0097060)	464	201	90.33	+	2.23	8.12e-17
dendritic tree (GO:0097447)	703	264	136.86	+	1.93	5.85e-16
dendrite (GO:0030425)	700	262	136.28	+	1.92	1.12e-15
plasma membrane bounded cell projection (GO:0120025)	1975	571	384.5	+	1.49	2.11e-15
membrane (GO:0016020)	6189	1428	1204.89	+	1.19	3.92e-12
plasma membrane region (GO:0098590)	1091	344	212.4	+	1.62	5.52e-12
postsynaptic membrane (GO:0045211)	322	140	62.69	+	2.23	4.21e-11
axon (GO:0030424)	682	232	132.77	+	1.75	6.61e-10
presynapse (GO:0098793)	664	225	129.27	+	1.74	2.5e-09
neuronal cell body (GO:0043025)	667	223	129.85	+	1.72	9.93e-09
anchoring junction (GO:0070161)	641	215	124.79	+	1.72	1.59e-08
cell body (GO:0044297)	749	242	145.82	+	1.66	1.71e-08
presynaptic membrane (GO:0042734)	213	94	41.47	+	2.27	5.09e-07
GABA-ergic synapse (GO:0098982)	127	65	24.72	+	2.63	3.65e-06
monoatomic ion channel complex (GO:0034702)	236	95	45.94	+	2.07	1.61e-05
neuron spine (GO:0044309)	200	84	38.94	+	2.16	3.18e-05
presynaptic active zone (GO:0048786)	110	56	21.42	+	2.61	4.65e-05
dendritic spine (GO:0043197)	194	81	37.77	+	2.14	5.25e-05
postsynaptic specialization membrane (GO:0099634)	143	65	27.84	+	2.33	0.000105
actin cytoskeleton (GO:0015629)	435	144	84.69	+	1.7	0.000119
cell leading edge (GO:0031252)	381	130	74.17	+	1.75	0.00014
postsynaptic density membrane (GO:0098839)	110	54	21.42	+	2.52	0.000249
cell-cell junction (GO:0005911)	443	143	86.24	+	1.66	0.000381
cation channel complex (GO:0034703)	151	64	29.4	+	2.18	0.000899
plasma membrane protein complex (GO:0098797)	439	140	85.47	+	1.64	0.00106
mitochondrial protein-containing complex (GO:0098798)	268	19	52.17	-	0.36	0.00153
postsynaptic density, intracellular component (GO:0099092)	42	28	8.18	+	3.42	0.00263
dendritic shaft (GO:0043198)	68	37	13.24	+	2.79	0.00276
postsynaptic specialization, intracellular component (GO:0099091)	50	31	9.73	+	3.18	0.0031
Schaffer collateral - CA1 synapse (GO:0098685)	139	58	27.06	+	2.14	0.00532
distal axon (GO:0150034)	359	116	69.89	+	1.66	0.00547
adherens junction (GO:0005912)	138	57	26.87	+	2.12	0.00785
endosome (GO:0005768)	843	230	164.12	+	1.4	0.0081
mitochondrion (GO:0005739)	1585	232	308.57	-	0.75	0.0147
excitatory synapse (GO:0060076)	94	43	18.3	+	2.35	0.0169
transporter complex (GO:1990351)	337	108	65.61	+	1.65	0.0171
cytoskeleton (GO:0005856)	1914	460	372.62	+	1.23	0.0248
Golgi apparatus (GO:0005794)	1248	316	242.96	+	1.3	0.0262
neurotransmitter receptor complex (GO:0098878)	44	26	8.57	+	3.04	0.0351

### Sheet: GO_DEG_CLIP_OB_all136 genes
Analysis Type:	PANTHER Overrepresentation Test (Released 20231017)
Annotation Version and Release Date:	GO Ontology database DOI: 10.5281/zenodo.7942786 Released 2023-01-05
Analyzed List:	DE_clip.txt (Mus musculus)
Reference List:	OB_expressed_genes.txt (Mus musculus)				In brackets, in each column there is the number of genes identified in each gene list.
Test Type:	FISHER
Correction:	BONFERRONI
Bonferroni count:	1342
GO cellular component complete	OB_expressed_genes.txt - REFLIST (10773)	DE_clip.txt (135)	DE_clip.txt (expected)	DE_clip.txt (over/under)	DE_clip.txt (fold Enrichment)	DE_clip.txt (P-value)
voltage-gated calcium channel complex (GO:0005891)	20	5	0.25	+	19.95	0.0158
presynaptic active zone cytoplasmic component (GO:0098831)	21	5	0.26	+	19	0.0193
calcium channel complex (GO:0034704)	36	7	0.45	+	15.52	0.00114
presynaptic active zone (GO:0048786)	104	16	1.3	+	12.28	1.72e-09
Z disc (GO:0030018)	79	10	0.99	+	10.1	0.000179
I band (GO:0031674)	83	10	1.04	+	9.61	0.000273
cell-cell contact zone (GO:0044291)	64	7	0.8	+	8.73	0.0351
sarcomere (GO:0030017)	114	10	1.43	+	7	0.00399
cation channel complex (GO:0034703)	117	10	1.47	+	6.82	0.00496
sarcolemma (GO:0042383)	107	9	1.34	+	6.71	0.0174
myofibril (GO:0030016)	125	10	1.57	+	6.38	0.00859
contractile fiber (GO:0043292)	132	10	1.65	+	6.05	0.0135
postsynaptic specialization (GO:0099572)	392	26	4.91	+	5.29	9.03e-09
monoatomic ion channel complex (GO:0034702)	181	12	2.27	+	5.29	0.00621
presynaptic membrane (GO:0042734)	192	12	2.41	+	4.99	0.011
postsynaptic density (GO:0014069)	358	22	4.49	+	4.9	1.79e-06
synaptic membrane (GO:0097060)	414	25	5.19	+	4.82	1.62e-07
postsynaptic membrane (GO:0045211)	284	17	3.56	+	4.78	0.000228
asymmetric synapse (GO:0032279)	379	22	4.75	+	4.63	4.88e-06
neuron to neuron synapse (GO:0098984)	414	24	5.19	+	4.63	8.81e-07
cell cortex (GO:0005938)	214	12	2.68	+	4.47	0.0307
postsynapse (GO:0098794)	724	35	9.07	+	3.86	6.73e-09
distal axon (GO:0150034)	312	15	3.91	+	3.84	0.0164
axon (GO:0030424)	592	28	7.42	+	3.77	2.25e-06
actin cytoskeleton (GO:0015629)	321	15	4.02	+	3.73	0.0226
glutamatergic synapse (GO:0098978)	584	27	7.32	+	3.69	7.41e-06
neuronal cell body (GO:0043025)	558	24	6.99	+	3.43	0.000219
cell body (GO:0044297)	623	26	7.81	+	3.33	0.000109
dendrite (GO:0030425)	624	26	7.82	+	3.33	0.000113
dendritic tree (GO:0097447)	626	26	7.84	+	3.31	0.00012
plasma membrane region (GO:0098590)	837	34	10.49	+	3.24	1.31e-06
anchoring junction (GO:0070161)	463	18	5.8	+	3.1	0.0343
somatodendritic compartment (GO:0036477)	846	32	10.6	+	3.02	2.45e-05
presynapse (GO:0098793)	599	22	7.51	+	2.93	0.00942
synapse (GO:0045202)	1334	47	16.72	+	2.81	3.09e-08
neuron projection (GO:0043005)	1116	39	13.98	+	2.79	3.71e-06
cell junction (GO:0030054)	1664	55	20.85	+	2.64	2.93e-09
cell projection (GO:0042995)	1739	57	21.79	+	2.62	1.27e-09
plasma membrane bounded cell projection (GO:0120025)	1580	50	19.8	+	2.53	2.4e-07
cytoskeleton (GO:0005856)	1484	40	18.6	+	2.15	0.00276
cell periphery (GO:0071944)	2716	67	34.04	+	1.97	2.22e-06
plasma membrane (GO:0005886)	2522	61	31.6	+	1.93	4.63e-05
Unclassified (UNCLASSIFIED)	280	4	3.51	+	1.14	0

### Sheet: GO_DEG_CLIP_downreg_OB 
Analysis Type:	PANTHER Overrepresentation Test (Released 20231017)
Annotation Version and Release Date:	GO Ontology database DOI: 10.5281/zenodo.7942786 Released 2023-01-05
Analyzed List:	DE_intersect_clip_downreg-genes_only.txt (Mus musculus)
Reference List:	OB_expressed_genes.txt (Mus musculus)					In brackets, in each column there is the number of genes identified in each gene list.
Test Type:	FISHER
Correction:	BONFERRONI
Bonferroni count:	1342
GO cellular component complete	OB_expressed_genes.txt - REFLIST (10773)	DE_intersect_clip_downreg-genes_only.txt (128)	DE_intersect_clip_downreg-genes_only.txt (expected)	DE_intersect_clip_downreg-genes_only.txt (over/under)	DE_intersect_clip_downreg-genes_only.txt (fold Enrichment)	DE_intersect_clip_downreg-genes_only.txt (P-value)
voltage-gated calcium channel complex (GO:0005891)	20	5	0.24	+	21.04	0.0122
presynaptic active zone cytoplasmic component (GO:0098831)	21	5	0.25	+	20.04	0.0149
calcium channel complex (GO:0034704)	36	7	0.43	+	16.37	0.000794
presynaptic active zone (GO:0048786)	104	16	1.24	+	12.95	7.5e-10
Z disc (GO:0030018)	79	10	0.94	+	10.65	0.000109
I band (GO:0031674)	83	10	0.99	+	10.14	0.000166
cell-cell contact zone (GO:0044291)	64	7	0.76	+	9.21	0.025
sarcomere (GO:0030017)	114	10	1.35	+	7.38	0.00247
cation channel complex (GO:0034703)	117	10	1.39	+	7.19	0.00308
sarcolemma (GO:0042383)	107	9	1.27	+	7.08	0.0114
myofibril (GO:0030016)	125	10	1.49	+	6.73	0.00535
contractile fiber (GO:0043292)	132	10	1.57	+	6.38	0.00842
postsynaptic specialization (GO:0099572)	392	26	4.66	+	5.58	2.53e-09
monoatomic ion channel complex (GO:0034702)	181	12	2.15	+	5.58	0.00357
presynaptic membrane (GO:0042734)	192	12	2.28	+	5.26	0.00635
postsynaptic density (GO:0014069)	358	22	4.25	+	5.17	6.32e-07
neuron projection terminus (GO:0044306)	164	10	1.95	+	5.13	0.0498
synaptic membrane (GO:0097060)	414	25	4.92	+	5.08	4.92e-08
postsynaptic membrane (GO:0045211)	284	17	3.37	+	5.04	0.000104
asymmetric synapse (GO:0032279)	379	22	4.5	+	4.89	1.74e-06
neuron to neuron synapse (GO:0098984)	414	24	4.92	+	4.88	2.84e-07
cell cortex (GO:0005938)	214	12	2.54	+	4.72	0.018
postsynapse (GO:0098794)	724	35	8.6	+	4.07	1.27e-09
distal axon (GO:0150034)	312	15	3.71	+	4.05	0.00859
axon (GO:0030424)	592	28	7.03	+	3.98	6.27e-07
actin cytoskeleton (GO:0015629)	321	15	3.81	+	3.93	0.0119
glutamatergic synapse (GO:0098978)	584	27	6.94	+	3.89	2.19e-06
neuronal cell body (GO:0043025)	558	24	6.63	+	3.62	7.75e-05
cell body (GO:0044297)	623	26	7.4	+	3.51	3.54e-05
dendrite (GO:0030425)	624	26	7.41	+	3.51	3.65e-05
dendritic tree (GO:0097447)	626	26	7.44	+	3.5	3.89e-05
plasma membrane region (GO:0098590)	837	34	9.94	+	3.42	2.86e-07
anchoring junction (GO:0070161)	463	18	5.5	+	3.27	0.0165
somatodendritic compartment (GO:0036477)	846	32	10.05	+	3.18	6.16e-06
presynapse (GO:0098793)	599	22	7.12	+	3.09	0.00387
neuron projection (GO:0043005)	1116	39	13.26	+	2.94	6.8e-07
synapse (GO:0045202)	1334	46	15.85	+	2.9	1.42e-08
supramolecular fiber (GO:0099512)	553	19	6.57	+	2.89	0.0489
cell projection (GO:0042995)	1739	57	20.66	+	2.76	8.26e-11
cell junction (GO:0030054)	1664	54	19.77	+	2.73	8.71e-10
plasma membrane bounded cell projection (GO:0120025)	1580	50	18.77	+	2.66	2.58e-08
cytoskeleton (GO:0005856)	1484	39	17.63	+	2.21	0.00153
cell periphery (GO:0071944)	2716	67	32.27	+	2.08	1.52e-07
plasma membrane (GO:0005886)	2522	61	29.97	+	2.04	4.1e-06
Unclassified (UNCLASSIFIED)	280	4	3.33	+	1.2	0
mitochondrion (GO:0005739)	1423	3	16.91	-	0.18	0.0434
