## Supplementary Table 3 for "Dilated cardiomyopathy-associated RNA Binding Motif Protein 20 regulates long pre-mRNAs in neurons"

### Sheet: QC_riboTRAP
sample_name	total number of reads	%uniquely mapped reads	mapped to too many loci	mapped to multiple loci	unmapped too short	unmapped other	number of expressed genes	number of mapped reads	number of junction reads	mean exon-exon junction/read
OB_wt1	94835686	0.5329	0.0024	0.0251	0.4393	0.0003	13369	52918930	39146665	0.74
OB_wt2	88611000	0.5679	0.0024	0.0262	0.4033	0.0003	13473	52641317	41133606	0.78
OB_wt3	87840580	0.594	0.0028	0.033	0.37	0.0002	13419	55073017	42420527	0.77
OB_wt4	97864813	0.5793	0.0027	0.0346	0.3832	0.0002	13356	60080463	45885612	0.76
OB_wt5	97160952	0.5679	0.0029	0.0323	0.3966	0.0003	13410	58313330	44936456	0.77
OB_ko1	8639337	0.4474	0.0025	0.029	0.5209	0.0002	12843	41158018	30717403	0.75
OB_ko2	108772788	0.5311	0.0028	0.0322	0.4338	0.0002	13121	61266865	48327688	0.79
OB_ko3	87806791	0.5798	0.0025	0.0383	0.3792	0.0002	13463	54274548	42020837	0.77
OB_ko4	106375451	0.579	0.0025	0.0382	0.3802	0.0002	13107	65653361	49955353	0.76
OB_ko5	96302758	0.5731	0.0024	0.0368	0.3875	0.0002	13220	58733587	44919612	0.76
sample_name	total number of reads	%uniquely mapped reads	mapped to too many loci	mapped to multiple loci	unmapped too short	unmapped other	number of expressed genes	number of mapped reads	number of junction reads	mean exon-exon junction/read
pv_wt1	102815191	0.6559	0.0029	0.0252	0.3156	0.0003	12690	70030869	55985306	0.8
pv_wt2	94924795	0.638	0.003	0.0242	0.3344	0.0003	12707	62862447	51091241	0.81
pv_wt3	98552909	0.6364	0.003	0.0241	0.3362	0.0003	12558	65091373	51275291	0.79
pv_wt4	95832018	0.6375	0.0031	0.0247	0.3344	0.0003	12803	46204863	51742718	0.82
pv_ko1	10927012	0.6608	0.003	0.0243	0.3115	0.0003	12690	74866274	61816931	0.83
pv_ko2	99939171	0.6495	0.0029	0.0243	0.3229	0.0003	12632	67339787	54581716	0.81
pv_ko3	89920601	0.6371	0.0033	0.0259	0.3334	0.0003	12548	59617528	48460948	0.81
pv_ko4	106354789	0.6253	0.0033	0.0243	0.3468	0.0003	12643	69087159	56273957	0.81
