## Supplementary Table 6 for "Dilated cardiomyopathy-associated RNA Binding Motif Protein 20 regulates long pre-mRNAs in neurons"

### Sheet: GO_DE_all_OB
Analysis Type:	PANTHER Overrepresentation Test (Released 20231017)
Annotation Version and Release Date:	GO Ontology database DOI: 10.5281/zenodo.7942786 Released 2023-01-05
Analyzed List:	list_genes_fc15-adjpval001.txt (Mus musculus)	There are duplicate IDs in the file. The unique set of IDs will be used.
Reference List:	OB_expressed_genes.txt (Mus musculus)				In brackets, for each column there is the number of genes identified for each gene list.
Test Type:	FISHER
Correction:	BONFERRONI
Bonferroni count:	1342
GO cellular component complete	OB_expressed_genes.txt - REFLIST (10773)	list_genes_fc15-adjpval001.txt (341)	list_genes_fc15-adjpval001.txt (expected)	list_genes_fc15-adjpval001.txt (over/under)	list_genes_fc15-adjpval001.txt (fold Enrichment)	list_genes_fc15-adjpval001.txt (P-value)
voltage-gated calcium channel complex (GO:0005891)	20	7	0.63	+	11.06	0.0169
A band (GO:0031672)	20	7	0.63	+	11.06	0.0169
calcium channel complex (GO:0034704)	36	9	1.14	+	7.9	0.00972
presynaptic active zone (GO:0048786)	104	17	3.29	+	5.16	0.000207
Z disc (GO:0030018)	79	12	2.5	+	4.8	0.0275
I band (GO:0031674)	83	12	2.63	+	4.57	0.0427
sarcomere (GO:0030017)	114	15	3.61	+	4.16	0.0124
myofibril (GO:0030016)	125	15	3.96	+	3.79	0.0335
postsynaptic specialization (GO:0099572)	392	33	12.41	+	2.66	0.00114
postsynaptic density (GO:0014069)	358	29	11.33	+	2.56	0.0171
asymmetric synapse (GO:0032279)	379	29	12	+	2.42	0.0327
synaptic membrane (GO:0097060)	414	31	13.1	+	2.37	0.0376
neuron to neuron synapse (GO:0098984)	414	31	13.1	+	2.37	0.0376
postsynapse (GO:0098794)	724	52	22.92	+	2.27	9.05e-05
synapse (GO:0045202)	1334	73	42.23	+	1.73	0.00589
cell junction (GO:0030054)	1664	90	52.67	+	1.71	0.000447
cell periphery (GO:0071944)	2716	126	85.97	+	1.47	0.00359
Unclassified (UNCLASSIFIED)	280	9	8.86	+	1.02	0

### Sheet: GO_DE_downreg_OB
Analysis Type:	PANTHER Overrepresentation Test (Released 20231017)
Annotation Version and Release Date:	GO Ontology database DOI: 10.5281/zenodo.7942786 Released 2023-01-05
Analyzed List:	DE-downregonly-genelist.txt (Mus musculus)
Reference List:	OB_expressed_genes.txt (Mus musculus)				In brackets, for each column there is the number of genes identified for each gene list.
Test Type:	FISHER
Correction:	BONFERRONI
Bonferroni count:	1342
GO cellular component complete	OB_expressed_genes.txt - REFLIST (10773)	DE-downregonly-genelist.txt (215)	DE-downregonly-genelist.txt (expected)	DE-downregonly-genelist.txt (over/under)	DE-downregonly-genelist.txt (fold Enrichment)	DE-downregonly-genelist.txt (P-value)
Unclassified (UNCLASSIFIED)	280	6	5.59	+	1.07	0
cell junction (GO:0030054)	1664	79	33.21	+	2.38	6.17e-11
cell periphery (GO:0071944)	2716	106	54.2	+	1.96	1.2e-10
postsynapse (GO:0098794)	724	46	14.45	+	3.18	6.74e-09
synapse (GO:0045202)	1334	65	26.62	+	2.44	1.59e-08
cell projection (GO:0042995)	1739	76	34.71	+	2.19	1.62e-08
plasma membrane (GO:0005886)	2522	95	50.33	+	1.89	5.18e-08
presynaptic active zone (GO:0048786)	104	17	2.08	+	8.19	2.36e-07
postsynaptic specialization (GO:0099572)	392	31	7.82	+	3.96	2.38e-07
neuron projection (GO:0043005)	1116	55	22.27	+	2.47	4.97e-07
synaptic membrane (GO:0097060)	414	31	8.26	+	3.75	8.38e-07
somatodendritic compartment (GO:0036477)	846	46	16.88	+	2.72	9.75e-07
neuronal cell body (GO:0043025)	558	36	11.14	+	3.23	1.4e-06
axon (GO:0030424)	592	37	11.81	+	3.13	1.81e-06
cell body (GO:0044297)	623	38	12.43	+	3.06	2e-06
plasma membrane bounded cell projection (GO:0120025)	1580	67	31.53	+	2.12	2.02e-06
plasma membrane region (GO:0098590)	837	45	16.7	+	2.69	2.19e-06
postsynaptic density (GO:0014069)	358	27	7.14	+	3.78	1.04e-05
neuron to neuron synapse (GO:0098984)	414	29	8.26	+	3.51	1.3e-05
glutamatergic synapse (GO:0098978)	584	35	11.66	+	3	1.5e-05
asymmetric synapse (GO:0032279)	379	27	7.56	+	3.57	3.19e-05
calcium channel complex (GO:0034704)	36	9	0.72	+	12.53	0.00023
Z disc (GO:0030018)	79	12	1.58	+	7.61	0.000252
mitochondrion (GO:0005739)	1423	6	28.4	-	0.21	0.000404
I band (GO:0031674)	83	12	1.66	+	7.24	0.000408
cytoskeleton (GO:0005856)	1484	58	29.62	+	1.96	0.000614
dendrite (GO:0030425)	624	33	12.45	+	2.65	0.000668
dendritic tree (GO:0097447)	626	33	12.49	+	2.64	0.000715
postsynaptic membrane (GO:0045211)	284	21	5.67	+	3.71	0.000727
presynapse (GO:0098793)	599	32	11.95	+	2.68	0.000824
voltage-gated calcium channel complex (GO:0005891)	20	7	0.4	+	17.54	0.000851
cell cortex (GO:0005938)	214	18	4.27	+	4.21	0.000874
presynaptic membrane (GO:0042734)	192	17	3.83	+	4.44	0.000935
actin cytoskeleton (GO:0015629)	321	22	6.41	+	3.43	0.00128
anchoring junction (GO:0070161)	463	27	9.24	+	2.92	0.00142
sarcomere (GO:0030017)	114	13	2.28	+	5.71	0.00154
cation channel complex (GO:0034703)	117	13	2.34	+	5.57	0.00201
myofibril (GO:0030016)	125	13	2.49	+	5.21	0.00394
contractile fiber (GO:0043292)	132	13	2.63	+	4.93	0.00685
monoatomic ion channel complex (GO:0034702)	181	15	3.61	+	4.15	0.00913
A band (GO:0031672)	20	6	0.4	+	15.03	0.0117
cortical cytoskeleton (GO:0030863)	82	10	1.64	+	6.11	0.0159
spectrin-associated cytoskeleton (GO:0014731)	5	4	0.1	+	40.09	0.0223
sarcolemma (GO:0042383)	107	11	2.14	+	5.15	0.0256
supramolecular fiber (GO:0099512)	553	27	11.04	+	2.45	0.0425
supramolecular polymer (GO:0099081)	554	27	11.06	+	2.44	0.0433

### Sheet: GO_DE_upreg_OB
Analysis Type:	PANTHER Overrepresentation Test (Released 20231017)
Annotation Version and Release Date:	GO Ontology database DOI: 10.5281/zenodo.7942786 Released 2023-01-05
Analyzed List:	DE_upregonly-genes-list.txt (Mus musculus)
Reference List:	OB_expressed_genes.txt (Mus musculus)				In brackets, for each column there is the number of genes identified for each gene list.
Test Type:	FISHER
Correction:	BONFERRONI
Bonferroni count:	1342
GO cellular component complete	OB_expressed_genes.txt - REFLIST (10773)	DE_upregonly-genes-list.txt (126)	DE_upregonly-genes-list.txt (expected)	DE_upregonly-genes-list.txt (over/under)	DE_upregonly-genes-list.txt (fold Enrichment)	DE_upregonly-genes-list.txt (P-value)
mitochondrial respirasome (GO:0005746)	70	7	0.82	+	8.55	0.0385
respirasome (GO:0070469)	73	7	0.85	+	8.2	0.0494
cytosolic ribosome (GO:0022626)	104	9	1.22	+	7.4	0.00807
inner mitochondrial membrane protein complex (GO:0098800)	119	10	1.39	+	7.18	0.00308
ribosomal subunit (GO:0044391)	175	11	2.05	+	5.37	0.0132
mitochondrial protein-containing complex (GO:0098798)	258	13	3.02	+	4.31	0.0195
mitochondrial inner membrane (GO:0005743)	439	17	5.13	+	3.31	0.0251
mitochondrial envelope (GO:0005740)	623	21	7.29	+	2.88	0.0187
Unclassified (UNCLASSIFIED)	280	3	3.27	-	0.92	0

### Sheet: GO_exons_analysis_OB
Analysis Type:	PANTHER Overrepresentation Test (Released 20231017)
Annotation Version and Release Date:	GO Ontology database DOI: 10.5281/zenodo.7942786 Released 2023-01-05
Analyzed List:	list_fc1.5pval005.txt (Mus musculus)
Reference List:	OB_expressed_genes.txt (Mus musculus)				In brackets, for each column there is the number of genes identified for each gene list.
Test Type:	FISHER
Correction:	BONFERRONI
Bonferroni count:	1342
GO cellular component complete	OB_expressed_genes.txt - REFLIST (10773)	list_fc1.5pval005.txt (1219)	list_fc1.5pval005.txt (expected)	list_fc1.5pval005.txt (over/under)	list_fc1.5pval005.txt (fold Enrichment)	list_fc1.5pval005.txt (P-value)
Unclassified (UNCLASSIFIED)	280	26	31.68	-	0.82	0
mitochondrion (GO:0005739)	1423	100	161.02	-	0.62	0.000282
mitochondrial protein-containing complex (GO:0098798)	258	7	29.19	-	0.24	0.0057
